# Efficient and multiplexed somatic genome editing with Cas12a mice

**DOI:** 10.1101/2024.03.07.583774

**Authors:** Jess D. Hebert, Haiqing Xu, Yuning J. Tang, Paloma A. Ruiz, Colin R. Detrick, Jing Wang, Nicholas W. Hughes, Oscar Donosa, Laura Andrejka, Saswati Karmakar, Irenosen Aboiralor, Rui Tang, Julien Sage, Le Cong, Dmitri A. Petrov, Monte M. Winslow

**Affiliations:** Department of Genetics, Stanford University School of Medicine, Stanford, CA, USA; Department of Radiology, Stanford University School of Medicine, Stanford, CA, USA; Department of Biology, Stanford University, Stanford, CA, USA; Cancer Biology Program, Stanford University School of Medicine, Stanford, CA, USA; Department of Pediatrics, Stanford University School of Medicine, Stanford, CA, USA; Department of Pathology, Stanford University School of Medicine, Stanford, CA, USA; Chan Zuckerberg Biohub Investigator

## Abstract

Somatic genome editing in mouse models has increased our understanding of the *in vivo* effects of genetic alterations in areas ranging from neuroscience to cancer biology and beyond. However, existing models are limited in their ability to create multiple targeted edits. Thus, our understanding of the complex genetic interactions that underlie development, homeostasis, and disease remains incomplete. Cas12a is an RNA-guided endonuclease with unique attributes that enable simple targeting of multiple genes with crRNA arrays containing tandem guides. To accelerate and expand the generation of complex genotypes in somatic cells, we generated transgenic mice with Cre-regulated and constitutive expression of enhanced *Acidaminococcus sp.* Cas12a (enAsCas12a). In these mice, enAsCas12a-mediated somatic genome editing robustly generated compound genotypes, as exemplified by the initiation of diverse cancer types driven by homozygous inactivation of trios of tumor suppressor genes. We further integrated these modular crRNA arrays with clonal barcoding to quantify the size and number of tumors with each array, as well as the efficiency of each crRNA. These Cas12a alleles will enable the rapid generation of disease models and broadly facilitate the high-throughput investigation of coincident genomic alterations in somatic cells *in vivo*.
