## Supplementary Table 1 for "Efficient and multiplexed somatic genome editing with Cas12a mice"

### Sheet: a. Nf1 Rasa1 Pten
Supplementary Table 1. Guide and full pre-crRNA array sequences. Arrays for each experiment were synthesized as pools containing every combination of 3 guides for 3 genes (27 combinations total). Each array contains BsmBI restriction enzyme sites on either end and three guides (spacers) flanked by direct repeat sequences. Arrays are shown for targeting Nf1, Rasa1 and Pten (a); Trp53, Rb1 and Rbl2…
Guide 1	Guide 2	Guide 3	5' overhang	BsmBI recognition site 5'	BsmBI cut site 5'	Direct Repeat 1	Guide 1 sequence	Direct Repeat 2	Guide 2 sequence	Direct Repeat 3	Guide 3 sequence	Direct Repeat 4	Poly T	BsmBI cut site 3'	BsmBI recognition site 3'	3' overhang	Array sequence
Nf1_1	Rasa1_1	Pten_1	TAAGCA	CGTCTC	TATGG	AATTTCTACTCTTGTAGAT	GCAGAAAGCACCAAACGTAAAGC	AAATTTCTACTCTAGTAGAT	GGGACCGTGGATGAAGGTGACTC	TAATTTCTACTGTCGTAGAT	GCGGTGTCATAATGTCTCTCAGC	AAATTTCTCCTCTAGGAGAT	TTTT	GTTTA	GAGACG	GGTGGT	TAAGCACGTCTCTATGGAATTTCTACTCTTGTAGATGCAGAAAGCACCAAACGTAAAGCAAATTTCTACTCTAGTAGATGGGACCGTGGATGAAGGTGACTCTAATTTCTACTGTCGTAGATGCGGTGTCATAATGTCTCTCAGCAAATTTCTCCTCTAGGAGATTTTTGTTTAGAGACGGGTGGT
Nf1_1	Rasa1_1	Pten_2	TAAGCA	CGTCTC	TATGG	AATTTCTACTCTTGTAGAT	GCAGAAAGCACCAAACGTAAAGC	AAATTTCTACTCTAGTAGAT	GGGACCGTGGATGAAGGTGACTC	TAATTTCTACTGTCGTAGAT	AAGACCATAACCCACCACAGCTA	AAATTTCTCCTCTAGGAGAT	TTTT	GTTTA	GAGACG	GGTGGT	TAAGCACGTCTCTATGGAATTTCTACTCTTGTAGATGCAGAAAGCACCAAACGTAAAGCAAATTTCTACTCTAGTAGATGGGACCGTGGATGAAGGTGACTCTAATTTCTACTGTCGTAGATAAGACCATAACCCACCACAGCTAAAATTTCTCCTCTAGGAGATTTTTGTTTAGAGACGGGTGGT
Nf1_1	Rasa1_1	Pten_3	TAAGCA	CGTCTC	TATGG	AATTTCTACTCTTGTAGAT	GCAGAAAGCACCAAACGTAAAGC	AAATTTCTACTCTAGTAGAT	GGGACCGTGGATGAAGGTGACTC	TAATTTCTACTGTCGTAGAT	TGCAGGAAATCCCATAGCAATAA	AAATTTCTCCTCTAGGAGAT	TTTT	GTTTA	GAGACG	GGTGGT	TAAGCACGTCTCTATGGAATTTCTACTCTTGTAGATGCAGAAAGCACCAAACGTAAAGCAAATTTCTACTCTAGTAGATGGGACCGTGGATGAAGGTGACTCTAATTTCTACTGTCGTAGATTGCAGGAAATCCCATAGCAATAAAAATTTCTCCTCTAGGAGATTTTTGTTTAGAGACGGGTGGT
Nf1_1	Rasa1_2	Pten_1	TAAGCA	CGTCTC	TATGG	AATTTCTACTCTTGTAGAT	GCAGAAAGCACCAAACGTAAAGC	AAATTTCTACTCTAGTAGAT	TGTAGGGCAGAATGGCTCGTACA	TAATTTCTACTGTCGTAGAT	GCGGTGTCATAATGTCTCTCAGC	AAATTTCTCCTCTAGGAGAT	TTTT	GTTTA	GAGACG	GGTGGT	TAAGCACGTCTCTATGGAATTTCTACTCTTGTAGATGCAGAAAGCACCAAACGTAAAGCAAATTTCTACTCTAGTAGATTGTAGGGCAGAATGGCTCGTACATAATTTCTACTGTCGTAGATGCGGTGTCATAATGTCTCTCAGCAAATTTCTCCTCTAGGAGATTTTTGTTTAGAGACGGGTGGT
Nf1_1	Rasa1_2	Pten_2	TAAGCA	CGTCTC	TATGG	AATTTCTACTCTTGTAGAT	GCAGAAAGCACCAAACGTAAAGC	AAATTTCTACTCTAGTAGAT	TGTAGGGCAGAATGGCTCGTACA	TAATTTCTACTGTCGTAGAT	AAGACCATAACCCACCACAGCTA	AAATTTCTCCTCTAGGAGAT	TTTT	GTTTA	GAGACG	GGTGGT	TAAGCACGTCTCTATGGAATTTCTACTCTTGTAGATGCAGAAAGCACCAAACGTAAAGCAAATTTCTACTCTAGTAGATTGTAGGGCAGAATGGCTCGTACATAATTTCTACTGTCGTAGATAAGACCATAACCCACCACAGCTAAAATTTCTCCTCTAGGAGATTTTTGTTTAGAGACGGGTGGT
Nf1_1	Rasa1_2	Pten_3	TAAGCA	CGTCTC	TATGG	AATTTCTACTCTTGTAGAT	GCAGAAAGCACCAAACGTAAAGC	AAATTTCTACTCTAGTAGAT	TGTAGGGCAGAATGGCTCGTACA	TAATTTCTACTGTCGTAGAT	TGCAGGAAATCCCATAGCAATAA	AAATTTCTCCTCTAGGAGAT	TTTT	GTTTA	GAGACG	GGTGGT	TAAGCACGTCTCTATGGAATTTCTACTCTTGTAGATGCAGAAAGCACCAAACGTAAAGCAAATTTCTACTCTAGTAGATTGTAGGGCAGAATGGCTCGTACATAATTTCTACTGTCGTAGATTGCAGGAAATCCCATAGCAATAAAAATTTCTCCTCTAGGAGATTTTTGTTTAGAGACGGGTGGT
Nf1_1	Rasa1_3	Pten_1	TAAGCA	CGTCTC	TATGG	AATTTCTACTCTTGTAGAT	GCAGAAAGCACCAAACGTAAAGC	AAATTTCTACTCTAGTAGAT	CCTGCCTGCCTGAGGCGTTCTTC	TAATTTCTACTGTCGTAGAT	GCGGTGTCATAATGTCTCTCAGC	AAATTTCTCCTCTAGGAGAT	TTTT	GTTTA	GAGACG	GGTGGT	TAAGCACGTCTCTATGGAATTTCTACTCTTGTAGATGCAGAAAGCACCAAACGTAAAGCAAATTTCTACTCTAGTAGATCCTGCCTGCCTGAGGCGTTCTTCTAATTTCTACTGTCGTAGATGCGGTGTCATAATGTCTCTCAGCAAATTTCTCCTCTAGGAGATTTTTGTTTAGAGACGGGTGGT
Nf1_1	Rasa1_3	Pten_2	TAAGCA	CGTCTC	TATGG	AATTTCTACTCTTGTAGAT	GCAGAAAGCACCAAACGTAAAGC	AAATTTCTACTCTAGTAGAT	CCTGCCTGCCTGAGGCGTTCTTC	TAATTTCTACTGTCGTAGAT	AAGACCATAACCCACCACAGCTA	AAATTTCTCCTCTAGGAGAT	TTTT	GTTTA	GAGACG	GGTGGT	TAAGCACGTCTCTATGGAATTTCTACTCTTGTAGATGCAGAAAGCACCAAACGTAAAGCAAATTTCTACTCTAGTAGATCCTGCCTGCCTGAGGCGTTCTTCTAATTTCTACTGTCGTAGATAAGACCATAACCCACCACAGCTAAAATTTCTCCTCTAGGAGATTTTTGTTTAGAGACGGGTGGT
Nf1_1	Rasa1_3	Pten_3	TAAGCA	CGTCTC	TATGG	AATTTCTACTCTTGTAGAT	GCAGAAAGCACCAAACGTAAAGC	AAATTTCTACTCTAGTAGAT	CCTGCCTGCCTGAGGCGTTCTTC	TAATTTCTACTGTCGTAGAT	TGCAGGAAATCCCATAGCAATAA	AAATTTCTCCTCTAGGAGAT	TTTT	GTTTA	GAGACG	GGTGGT	TAAGCACGTCTCTATGGAATTTCTACTCTTGTAGATGCAGAAAGCACCAAACGTAAAGCAAATTTCTACTCTAGTAGATCCTGCCTGCCTGAGGCGTTCTTCTAATTTCTACTGTCGTAGATTGCAGGAAATCCCATAGCAATAAAAATTTCTCCTCTAGGAGATTTTTGTTTAGAGACGGGTGGT
Nf1_2	Rasa1_1	Pten_1	TAAGCA	CGTCTC	TATGG	AATTTCTACTCTTGTAGAT	ATTAGATACGTTCGTGTTCTTGG	AAATTTCTACTCTAGTAGAT	GGGACCGTGGATGAAGGTGACTC	TAATTTCTACTGTCGTAGAT	GCGGTGTCATAATGTCTCTCAGC	AAATTTCTCCTCTAGGAGAT	TTTT	GTTTA	GAGACG	GGTGGT	TAAGCACGTCTCTATGGAATTTCTACTCTTGTAGATATTAGATACGTTCGTGTTCTTGGAAATTTCTACTCTAGTAGATGGGACCGTGGATGAAGGTGACTCTAATTTCTACTGTCGTAGATGCGGTGTCATAATGTCTCTCAGCAAATTTCTCCTCTAGGAGATTTTTGTTTAGAGACGGGTGGT
Nf1_2	Rasa1_1	Pten_2	TAAGCA	CGTCTC	TATGG	AATTTCTACTCTTGTAGAT	ATTAGATACGTTCGTGTTCTTGG	AAATTTCTACTCTAGTAGAT	GGGACCGTGGATGAAGGTGACTC	TAATTTCTACTGTCGTAGAT	AAGACCATAACCCACCACAGCTA	AAATTTCTCCTCTAGGAGAT	TTTT	GTTTA	GAGACG	GGTGGT	TAAGCACGTCTCTATGGAATTTCTACTCTTGTAGATATTAGATACGTTCGTGTTCTTGGAAATTTCTACTCTAGTAGATGGGACCGTGGATGAAGGTGACTCTAATTTCTACTGTCGTAGATAAGACCATAACCCACCACAGCTAAAATTTCTCCTCTAGGAGATTTTTGTTTAGAGACGGGTGGT
Nf1_2	Rasa1_1	Pten_3	TAAGCA	CGTCTC	TATGG	AATTTCTACTCTTGTAGAT	ATTAGATACGTTCGTGTTCTTGG	AAATTTCTACTCTAGTAGAT	GGGACCGTGGATGAAGGTGACTC	TAATTTCTACTGTCGTAGAT	TGCAGGAAATCCCATAGCAATAA	AAATTTCTCCTCTAGGAGAT	TTTT	GTTTA	GAGACG	GGTGGT	TAAGCACGTCTCTATGGAATTTCTACTCTTGTAGATATTAGATACGTTCGTGTTCTTGGAAATTTCTACTCTAGTAGATGGGACCGTGGATGAAGGTGACTCTAATTTCTACTGTCGTAGATTGCAGGAAATCCCATAGCAATAAAAATTTCTCCTCTAGGAGATTTTTGTTTAGAGACGGGTGGT
Nf1_2	Rasa1_2	Pten_1	TAAGCA	CGTCTC	TATGG	AATTTCTACTCTTGTAGAT	ATTAGATACGTTCGTGTTCTTGG	AAATTTCTACTCTAGTAGAT	TGTAGGGCAGAATGGCTCGTACA	TAATTTCTACTGTCGTAGAT	GCGGTGTCATAATGTCTCTCAGC	AAATTTCTCCTCTAGGAGAT	TTTT	GTTTA	GAGACG	GGTGGT	TAAGCACGTCTCTATGGAATTTCTACTCTTGTAGATATTAGATACGTTCGTGTTCTTGGAAATTTCTACTCTAGTAGATTGTAGGGCAGAATGGCTCGTACATAATTTCTACTGTCGTAGATGCGGTGTCATAATGTCTCTCAGCAAATTTCTCCTCTAGGAGATTTTTGTTTAGAGACGGGTGGT
Nf1_2	Rasa1_2	Pten_2	TAAGCA	CGTCTC	TATGG	AATTTCTACTCTTGTAGAT	ATTAGATACGTTCGTGTTCTTGG	AAATTTCTACTCTAGTAGAT	TGTAGGGCAGAATGGCTCGTACA	TAATTTCTACTGTCGTAGAT	AAGACCATAACCCACCACAGCTA	AAATTTCTCCTCTAGGAGAT	TTTT	GTTTA	GAGACG	GGTGGT	TAAGCACGTCTCTATGGAATTTCTACTCTTGTAGATATTAGATACGTTCGTGTTCTTGGAAATTTCTACTCTAGTAGATTGTAGGGCAGAATGGCTCGTACATAATTTCTACTGTCGTAGATAAGACCATAACCCACCACAGCTAAAATTTCTCCTCTAGGAGATTTTTGTTTAGAGACGGGTGGT
Nf1_2	Rasa1_2	Pten_3	TAAGCA	CGTCTC	TATGG	AATTTCTACTCTTGTAGAT	ATTAGATACGTTCGTGTTCTTGG	AAATTTCTACTCTAGTAGAT	TGTAGGGCAGAATGGCTCGTACA	TAATTTCTACTGTCGTAGAT	TGCAGGAAATCCCATAGCAATAA	AAATTTCTCCTCTAGGAGAT	TTTT	GTTTA	GAGACG	GGTGGT	TAAGCACGTCTCTATGGAATTTCTACTCTTGTAGATATTAGATACGTTCGTGTTCTTGGAAATTTCTACTCTAGTAGATTGTAGGGCAGAATGGCTCGTACATAATTTCTACTGTCGTAGATTGCAGGAAATCCCATAGCAATAAAAATTTCTCCTCTAGGAGATTTTTGTTTAGAGACGGGTGGT
Nf1_2	Rasa1_3	Pten_1	TAAGCA	CGTCTC	TATGG	AATTTCTACTCTTGTAGAT	ATTAGATACGTTCGTGTTCTTGG	AAATTTCTACTCTAGTAGAT	CCTGCCTGCCTGAGGCGTTCTTC	TAATTTCTACTGTCGTAGAT	GCGGTGTCATAATGTCTCTCAGC	AAATTTCTCCTCTAGGAGAT	TTTT	GTTTA	GAGACG	GGTGGT	TAAGCACGTCTCTATGGAATTTCTACTCTTGTAGATATTAGATACGTTCGTGTTCTTGGAAATTTCTACTCTAGTAGATCCTGCCTGCCTGAGGCGTTCTTCTAATTTCTACTGTCGTAGATGCGGTGTCATAATGTCTCTCAGCAAATTTCTCCTCTAGGAGATTTTTGTTTAGAGACGGGTGGT
Nf1_2	Rasa1_3	Pten_2	TAAGCA	CGTCTC	TATGG	AATTTCTACTCTTGTAGAT	ATTAGATACGTTCGTGTTCTTGG	AAATTTCTACTCTAGTAGAT	CCTGCCTGCCTGAGGCGTTCTTC	TAATTTCTACTGTCGTAGAT	AAGACCATAACCCACCACAGCTA	AAATTTCTCCTCTAGGAGAT	TTTT	GTTTA	GAGACG	GGTGGT	TAAGCACGTCTCTATGGAATTTCTACTCTTGTAGATATTAGATACGTTCGTGTTCTTGGAAATTTCTACTCTAGTAGATCCTGCCTGCCTGAGGCGTTCTTCTAATTTCTACTGTCGTAGATAAGACCATAACCCACCACAGCTAAAATTTCTCCTCTAGGAGATTTTTGTTTAGAGACGGGTGGT
Nf1_2	Rasa1_3	Pten_3	TAAGCA	CGTCTC	TATGG	AATTTCTACTCTTGTAGAT	ATTAGATACGTTCGTGTTCTTGG	AAATTTCTACTCTAGTAGAT	CCTGCCTGCCTGAGGCGTTCTTC	TAATTTCTACTGTCGTAGAT	TGCAGGAAATCCCATAGCAATAA	AAATTTCTCCTCTAGGAGAT	TTTT	GTTTA	GAGACG	GGTGGT	TAAGCACGTCTCTATGGAATTTCTACTCTTGTAGATATTAGATACGTTCGTGTTCTTGGAAATTTCTACTCTAGTAGATCCTGCCTGCCTGAGGCGTTCTTCTAATTTCTACTGTCGTAGATTGCAGGAAATCCCATAGCAATAAAAATTTCTCCTCTAGGAGATTTTTGTTTAGAGACGGGTGGT
Nf1_3	Rasa1_1	Pten_1	TAAGCA	CGTCTC	TATGG	AATTTCTACTCTTGTAGAT	AATGCAGTCTTTAGTCGCATTTC	AAATTTCTACTCTAGTAGAT	GGGACCGTGGATGAAGGTGACTC	TAATTTCTACTGTCGTAGAT	GCGGTGTCATAATGTCTCTCAGC	AAATTTCTCCTCTAGGAGAT	TTTT	GTTTA	GAGACG	GGTGGT	TAAGCACGTCTCTATGGAATTTCTACTCTTGTAGATAATGCAGTCTTTAGTCGCATTTCAAATTTCTACTCTAGTAGATGGGACCGTGGATGAAGGTGACTCTAATTTCTACTGTCGTAGATGCGGTGTCATAATGTCTCTCAGCAAATTTCTCCTCTAGGAGATTTTTGTTTAGAGACGGGTGGT
Nf1_3	Rasa1_1	Pten_2	TAAGCA	CGTCTC	TATGG	AATTTCTACTCTTGTAGAT	AATGCAGTCTTTAGTCGCATTTC	AAATTTCTACTCTAGTAGAT	GGGACCGTGGATGAAGGTGACTC	TAATTTCTACTGTCGTAGAT	AAGACCATAACCCACCACAGCTA	AAATTTCTCCTCTAGGAGAT	TTTT	GTTTA	GAGACG	GGTGGT	TAAGCACGTCTCTATGGAATTTCTACTCTTGTAGATAATGCAGTCTTTAGTCGCATTTCAAATTTCTACTCTAGTAGATGGGACCGTGGATGAAGGTGACTCTAATTTCTACTGTCGTAGATAAGACCATAACCCACCACAGCTAAAATTTCTCCTCTAGGAGATTTTTGTTTAGAGACGGGTGGT
Nf1_3	Rasa1_1	Pten_3	TAAGCA	CGTCTC	TATGG	AATTTCTACTCTTGTAGAT	AATGCAGTCTTTAGTCGCATTTC	AAATTTCTACTCTAGTAGAT	GGGACCGTGGATGAAGGTGACTC	TAATTTCTACTGTCGTAGAT	TGCAGGAAATCCCATAGCAATAA	AAATTTCTCCTCTAGGAGAT	TTTT	GTTTA	GAGACG	GGTGGT	TAAGCACGTCTCTATGGAATTTCTACTCTTGTAGATAATGCAGTCTTTAGTCGCATTTCAAATTTCTACTCTAGTAGATGGGACCGTGGATGAAGGTGACTCTAATTTCTACTGTCGTAGATTGCAGGAAATCCCATAGCAATAAAAATTTCTCCTCTAGGAGATTTTTGTTTAGAGACGGGTGGT
Nf1_3	Rasa1_2	Pten_1	TAAGCA	CGTCTC	TATGG	AATTTCTACTCTTGTAGAT	AATGCAGTCTTTAGTCGCATTTC	AAATTTCTACTCTAGTAGAT	TGTAGGGCAGAATGGCTCGTACA	TAATTTCTACTGTCGTAGAT	GCGGTGTCATAATGTCTCTCAGC	AAATTTCTCCTCTAGGAGAT	TTTT	GTTTA	GAGACG	GGTGGT	TAAGCACGTCTCTATGGAATTTCTACTCTTGTAGATAATGCAGTCTTTAGTCGCATTTCAAATTTCTACTCTAGTAGATTGTAGGGCAGAATGGCTCGTACATAATTTCTACTGTCGTAGATGCGGTGTCATAATGTCTCTCAGCAAATTTCTCCTCTAGGAGATTTTTGTTTAGAGACGGGTGGT
Nf1_3	Rasa1_2	Pten_2	TAAGCA	CGTCTC	TATGG	AATTTCTACTCTTGTAGAT	AATGCAGTCTTTAGTCGCATTTC	AAATTTCTACTCTAGTAGAT	TGTAGGGCAGAATGGCTCGTACA	TAATTTCTACTGTCGTAGAT	AAGACCATAACCCACCACAGCTA	AAATTTCTCCTCTAGGAGAT	TTTT	GTTTA	GAGACG	GGTGGT	TAAGCACGTCTCTATGGAATTTCTACTCTTGTAGATAATGCAGTCTTTAGTCGCATTTCAAATTTCTACTCTAGTAGATTGTAGGGCAGAATGGCTCGTACATAATTTCTACTGTCGTAGATAAGACCATAACCCACCACAGCTAAAATTTCTCCTCTAGGAGATTTTTGTTTAGAGACGGGTGGT
Nf1_3	Rasa1_2	Pten_3	TAAGCA	CGTCTC	TATGG	AATTTCTACTCTTGTAGAT	AATGCAGTCTTTAGTCGCATTTC	AAATTTCTACTCTAGTAGAT	TGTAGGGCAGAATGGCTCGTACA	TAATTTCTACTGTCGTAGAT	TGCAGGAAATCCCATAGCAATAA	AAATTTCTCCTCTAGGAGAT	TTTT	GTTTA	GAGACG	GGTGGT	TAAGCACGTCTCTATGGAATTTCTACTCTTGTAGATAATGCAGTCTTTAGTCGCATTTCAAATTTCTACTCTAGTAGATTGTAGGGCAGAATGGCTCGTACATAATTTCTACTGTCGTAGATTGCAGGAAATCCCATAGCAATAAAAATTTCTCCTCTAGGAGATTTTTGTTTAGAGACGGGTGGT
Nf1_3	Rasa1_3	Pten_1	TAAGCA	CGTCTC	TATGG	AATTTCTACTCTTGTAGAT	AATGCAGTCTTTAGTCGCATTTC	AAATTTCTACTCTAGTAGAT	CCTGCCTGCCTGAGGCGTTCTTC	TAATTTCTACTGTCGTAGAT	GCGGTGTCATAATGTCTCTCAGC	AAATTTCTCCTCTAGGAGAT	TTTT	GTTTA	GAGACG	GGTGGT	TAAGCACGTCTCTATGGAATTTCTACTCTTGTAGATAATGCAGTCTTTAGTCGCATTTCAAATTTCTACTCTAGTAGATCCTGCCTGCCTGAGGCGTTCTTCTAATTTCTACTGTCGTAGATGCGGTGTCATAATGTCTCTCAGCAAATTTCTCCTCTAGGAGATTTTTGTTTAGAGACGGGTGGT
Nf1_3	Rasa1_3	Pten_2	TAAGCA	CGTCTC	TATGG	AATTTCTACTCTTGTAGAT	AATGCAGTCTTTAGTCGCATTTC	AAATTTCTACTCTAGTAGAT	CCTGCCTGCCTGAGGCGTTCTTC	TAATTTCTACTGTCGTAGAT	AAGACCATAACCCACCACAGCTA	AAATTTCTCCTCTAGGAGAT	TTTT	GTTTA	GAGACG	GGTGGT	TAAGCACGTCTCTATGGAATTTCTACTCTTGTAGATAATGCAGTCTTTAGTCGCATTTCAAATTTCTACTCTAGTAGATCCTGCCTGCCTGAGGCGTTCTTCTAATTTCTACTGTCGTAGATAAGACCATAACCCACCACAGCTAAAATTTCTCCTCTAGGAGATTTTTGTTTAGAGACGGGTGGT
Nf1_3	Rasa1_3	Pten_3	TAAGCA	CGTCTC	TATGG	AATTTCTACTCTTGTAGAT	AATGCAGTCTTTAGTCGCATTTC	AAATTTCTACTCTAGTAGAT	CCTGCCTGCCTGAGGCGTTCTTC	TAATTTCTACTGTCGTAGAT	TGCAGGAAATCCCATAGCAATAA	AAATTTCTCCTCTAGGAGAT	TTTT	GTTTA	GAGACG	GGTGGT	TAAGCACGTCTCTATGGAATTTCTACTCTTGTAGATAATGCAGTCTTTAGTCGCATTTCAAATTTCTACTCTAGTAGATCCTGCCTGCCTGAGGCGTTCTTCTAATTTCTACTGTCGTAGATTGCAGGAAATCCCATAGCAATAAAAATTTCTCCTCTAGGAGATTTTTGTTTAGAGACGGGTGGT

### Sheet: b. Trp53 Rb1 Rbl2
Guide 1	Guide 2	Guide 3	5' overhang	BsmBI recognition site 5'	BsmBI cut site 5'	Direct Repeat 1	Guide 1 sequence	Direct Repeat 2	Guide 2 sequence	Direct Repeat 3	Guide 3 sequence	Direct Repeat 4	Poly T	BsmBI cut site 3'	BsmBI recognition site 3'	3' overhang	Array sequence
Trp53_1	Rb1_1	Rbl2_1	TAAGCA	CGTCTC	TATGG	AATTTCTACTCTTGTAGAT	CAGACTTCCTCCAGAAGATATCC	AAATTTCTACTCTAGTAGAT	AAGGTACCCGATCATGTCAGAGA	TAATTTCTACTGTCGTAGAT	TACACCACAGGCCTGTCCGAGGA	AAATTTCTCCTCTAGGAGAT	TTTT	GTTTA	GAGACG	GGTGGT	TAAGCACGTCTCTATGGAATTTCTACTCTTGTAGATCAGACTTCCTCCAGAAGATATCCAAATTTCTACTCTAGTAGATAAGGTACCCGATCATGTCAGAGATAATTTCTACTGTCGTAGATTACACCACAGGCCTGTCCGAGGAAAATTTCTCCTCTAGGAGATTTTTGTTTAGAGACGGGTGGT
Trp53_1	Rb1_1	Rbl2_2	TAAGCA	CGTCTC	TATGG	AATTTCTACTCTTGTAGAT	CAGACTTCCTCCAGAAGATATCC	AAATTTCTACTCTAGTAGAT	AAGGTACCCGATCATGTCAGAGA	TAATTTCTACTGTCGTAGAT	ATAGACTAAATCTAATGCGCACA	AAATTTCTCCTCTAGGAGAT	TTTT	GTTTA	GAGACG	GGTGGT	TAAGCACGTCTCTATGGAATTTCTACTCTTGTAGATCAGACTTCCTCCAGAAGATATCCAAATTTCTACTCTAGTAGATAAGGTACCCGATCATGTCAGAGATAATTTCTACTGTCGTAGATATAGACTAAATCTAATGCGCACAAAATTTCTCCTCTAGGAGATTTTTGTTTAGAGACGGGTGGT
Trp53_1	Rb1_1	Rbl2_3	TAAGCA	CGTCTC	TATGG	AATTTCTACTCTTGTAGAT	CAGACTTCCTCCAGAAGATATCC	AAATTTCTACTCTAGTAGAT	AAGGTACCCGATCATGTCAGAGA	TAATTTCTACTGTCGTAGAT	AATATCCCCAAGAAGAACAGCCT	AAATTTCTCCTCTAGGAGAT	TTTT	GTTTA	GAGACG	GGTGGT	TAAGCACGTCTCTATGGAATTTCTACTCTTGTAGATCAGACTTCCTCCAGAAGATATCCAAATTTCTACTCTAGTAGATAAGGTACCCGATCATGTCAGAGATAATTTCTACTGTCGTAGATAATATCCCCAAGAAGAACAGCCTAAATTTCTCCTCTAGGAGATTTTTGTTTAGAGACGGGTGGT
Trp53_1	Rb1_2	Rbl2_1	TAAGCA	CGTCTC	TATGG	AATTTCTACTCTTGTAGAT	CAGACTTCCTCCAGAAGATATCC	AAATTTCTACTCTAGTAGAT	TGTAGCTCAGTAAAAGTGAATGG	TAATTTCTACTGTCGTAGAT	TACACCACAGGCCTGTCCGAGGA	AAATTTCTCCTCTAGGAGAT	TTTT	GTTTA	GAGACG	GGTGGT	TAAGCACGTCTCTATGGAATTTCTACTCTTGTAGATCAGACTTCCTCCAGAAGATATCCAAATTTCTACTCTAGTAGATTGTAGCTCAGTAAAAGTGAATGGTAATTTCTACTGTCGTAGATTACACCACAGGCCTGTCCGAGGAAAATTTCTCCTCTAGGAGATTTTTGTTTAGAGACGGGTGGT
Trp53_1	Rb1_2	Rbl2_2	TAAGCA	CGTCTC	TATGG	AATTTCTACTCTTGTAGAT	CAGACTTCCTCCAGAAGATATCC	AAATTTCTACTCTAGTAGAT	TGTAGCTCAGTAAAAGTGAATGG	TAATTTCTACTGTCGTAGAT	ATAGACTAAATCTAATGCGCACA	AAATTTCTCCTCTAGGAGAT	TTTT	GTTTA	GAGACG	GGTGGT	TAAGCACGTCTCTATGGAATTTCTACTCTTGTAGATCAGACTTCCTCCAGAAGATATCCAAATTTCTACTCTAGTAGATTGTAGCTCAGTAAAAGTGAATGGTAATTTCTACTGTCGTAGATATAGACTAAATCTAATGCGCACAAAATTTCTCCTCTAGGAGATTTTTGTTTAGAGACGGGTGGT
Trp53_1	Rb1_2	Rbl2_3	TAAGCA	CGTCTC	TATGG	AATTTCTACTCTTGTAGAT	CAGACTTCCTCCAGAAGATATCC	AAATTTCTACTCTAGTAGAT	TGTAGCTCAGTAAAAGTGAATGG	TAATTTCTACTGTCGTAGAT	AATATCCCCAAGAAGAACAGCCT	AAATTTCTCCTCTAGGAGAT	TTTT	GTTTA	GAGACG	GGTGGT	TAAGCACGTCTCTATGGAATTTCTACTCTTGTAGATCAGACTTCCTCCAGAAGATATCCAAATTTCTACTCTAGTAGATTGTAGCTCAGTAAAAGTGAATGGTAATTTCTACTGTCGTAGATAATATCCCCAAGAAGAACAGCCTAAATTTCTCCTCTAGGAGATTTTTGTTTAGAGACGGGTGGT
Trp53_1	Rb1_3	Rbl2_1	TAAGCA	CGTCTC	TATGG	AATTTCTACTCTTGTAGAT	CAGACTTCCTCCAGAAGATATCC	AAATTTCTACTCTAGTAGAT	AAAGCATTCTTACCAGGATTCCA	TAATTTCTACTGTCGTAGAT	TACACCACAGGCCTGTCCGAGGA	AAATTTCTCCTCTAGGAGAT	TTTT	GTTTA	GAGACG	GGTGGT	TAAGCACGTCTCTATGGAATTTCTACTCTTGTAGATCAGACTTCCTCCAGAAGATATCCAAATTTCTACTCTAGTAGATAAAGCATTCTTACCAGGATTCCATAATTTCTACTGTCGTAGATTACACCACAGGCCTGTCCGAGGAAAATTTCTCCTCTAGGAGATTTTTGTTTAGAGACGGGTGGT
Trp53_1	Rb1_3	Rbl2_2	TAAGCA	CGTCTC	TATGG	AATTTCTACTCTTGTAGAT	CAGACTTCCTCCAGAAGATATCC	AAATTTCTACTCTAGTAGAT	AAAGCATTCTTACCAGGATTCCA	TAATTTCTACTGTCGTAGAT	ATAGACTAAATCTAATGCGCACA	AAATTTCTCCTCTAGGAGAT	TTTT	GTTTA	GAGACG	GGTGGT	TAAGCACGTCTCTATGGAATTTCTACTCTTGTAGATCAGACTTCCTCCAGAAGATATCCAAATTTCTACTCTAGTAGATAAAGCATTCTTACCAGGATTCCATAATTTCTACTGTCGTAGATATAGACTAAATCTAATGCGCACAAAATTTCTCCTCTAGGAGATTTTTGTTTAGAGACGGGTGGT
Trp53_1	Rb1_3	Rbl2_3	TAAGCA	CGTCTC	TATGG	AATTTCTACTCTTGTAGAT	CAGACTTCCTCCAGAAGATATCC	AAATTTCTACTCTAGTAGAT	AAAGCATTCTTACCAGGATTCCA	TAATTTCTACTGTCGTAGAT	AATATCCCCAAGAAGAACAGCCT	AAATTTCTCCTCTAGGAGAT	TTTT	GTTTA	GAGACG	GGTGGT	TAAGCACGTCTCTATGGAATTTCTACTCTTGTAGATCAGACTTCCTCCAGAAGATATCCAAATTTCTACTCTAGTAGATAAAGCATTCTTACCAGGATTCCATAATTTCTACTGTCGTAGATAATATCCCCAAGAAGAACAGCCTAAATTTCTCCTCTAGGAGATTTTTGTTTAGAGACGGGTGGT
Trp53_2	Rb1_1	Rbl2_1	TAAGCA	CGTCTC	TATGG	AATTTCTACTCTTGTAGAT	TATCCCGAGTATCTGGAAGACAG	AAATTTCTACTCTAGTAGAT	AAGGTACCCGATCATGTCAGAGA	TAATTTCTACTGTCGTAGAT	TACACCACAGGCCTGTCCGAGGA	AAATTTCTCCTCTAGGAGAT	TTTT	GTTTA	GAGACG	GGTGGT	TAAGCACGTCTCTATGGAATTTCTACTCTTGTAGATTATCCCGAGTATCTGGAAGACAGAAATTTCTACTCTAGTAGATAAGGTACCCGATCATGTCAGAGATAATTTCTACTGTCGTAGATTACACCACAGGCCTGTCCGAGGAAAATTTCTCCTCTAGGAGATTTTTGTTTAGAGACGGGTGGT
Trp53_2	Rb1_1	Rbl2_2	TAAGCA	CGTCTC	TATGG	AATTTCTACTCTTGTAGAT	TATCCCGAGTATCTGGAAGACAG	AAATTTCTACTCTAGTAGAT	AAGGTACCCGATCATGTCAGAGA	TAATTTCTACTGTCGTAGAT	ATAGACTAAATCTAATGCGCACA	AAATTTCTCCTCTAGGAGAT	TTTT	GTTTA	GAGACG	GGTGGT	TAAGCACGTCTCTATGGAATTTCTACTCTTGTAGATTATCCCGAGTATCTGGAAGACAGAAATTTCTACTCTAGTAGATAAGGTACCCGATCATGTCAGAGATAATTTCTACTGTCGTAGATATAGACTAAATCTAATGCGCACAAAATTTCTCCTCTAGGAGATTTTTGTTTAGAGACGGGTGGT
Trp53_2	Rb1_1	Rbl2_3	TAAGCA	CGTCTC	TATGG	AATTTCTACTCTTGTAGAT	TATCCCGAGTATCTGGAAGACAG	AAATTTCTACTCTAGTAGAT	AAGGTACCCGATCATGTCAGAGA	TAATTTCTACTGTCGTAGAT	AATATCCCCAAGAAGAACAGCCT	AAATTTCTCCTCTAGGAGAT	TTTT	GTTTA	GAGACG	GGTGGT	TAAGCACGTCTCTATGGAATTTCTACTCTTGTAGATTATCCCGAGTATCTGGAAGACAGAAATTTCTACTCTAGTAGATAAGGTACCCGATCATGTCAGAGATAATTTCTACTGTCGTAGATAATATCCCCAAGAAGAACAGCCTAAATTTCTCCTCTAGGAGATTTTTGTTTAGAGACGGGTGGT
Trp53_2	Rb1_2	Rbl2_1	TAAGCA	CGTCTC	TATGG	AATTTCTACTCTTGTAGAT	TATCCCGAGTATCTGGAAGACAG	AAATTTCTACTCTAGTAGAT	TGTAGCTCAGTAAAAGTGAATGG	TAATTTCTACTGTCGTAGAT	TACACCACAGGCCTGTCCGAGGA	AAATTTCTCCTCTAGGAGAT	TTTT	GTTTA	GAGACG	GGTGGT	TAAGCACGTCTCTATGGAATTTCTACTCTTGTAGATTATCCCGAGTATCTGGAAGACAGAAATTTCTACTCTAGTAGATTGTAGCTCAGTAAAAGTGAATGGTAATTTCTACTGTCGTAGATTACACCACAGGCCTGTCCGAGGAAAATTTCTCCTCTAGGAGATTTTTGTTTAGAGACGGGTGGT
Trp53_2	Rb1_2	Rbl2_2	TAAGCA	CGTCTC	TATGG	AATTTCTACTCTTGTAGAT	TATCCCGAGTATCTGGAAGACAG	AAATTTCTACTCTAGTAGAT	TGTAGCTCAGTAAAAGTGAATGG	TAATTTCTACTGTCGTAGAT	ATAGACTAAATCTAATGCGCACA	AAATTTCTCCTCTAGGAGAT	TTTT	GTTTA	GAGACG	GGTGGT	TAAGCACGTCTCTATGGAATTTCTACTCTTGTAGATTATCCCGAGTATCTGGAAGACAGAAATTTCTACTCTAGTAGATTGTAGCTCAGTAAAAGTGAATGGTAATTTCTACTGTCGTAGATATAGACTAAATCTAATGCGCACAAAATTTCTCCTCTAGGAGATTTTTGTTTAGAGACGGGTGGT
Trp53_2	Rb1_2	Rbl2_3	TAAGCA	CGTCTC	TATGG	AATTTCTACTCTTGTAGAT	TATCCCGAGTATCTGGAAGACAG	AAATTTCTACTCTAGTAGAT	TGTAGCTCAGTAAAAGTGAATGG	TAATTTCTACTGTCGTAGAT	AATATCCCCAAGAAGAACAGCCT	AAATTTCTCCTCTAGGAGAT	TTTT	GTTTA	GAGACG	GGTGGT	TAAGCACGTCTCTATGGAATTTCTACTCTTGTAGATTATCCCGAGTATCTGGAAGACAGAAATTTCTACTCTAGTAGATTGTAGCTCAGTAAAAGTGAATGGTAATTTCTACTGTCGTAGATAATATCCCCAAGAAGAACAGCCTAAATTTCTCCTCTAGGAGATTTTTGTTTAGAGACGGGTGGT
Trp53_2	Rb1_3	Rbl2_1	TAAGCA	CGTCTC	TATGG	AATTTCTACTCTTGTAGAT	TATCCCGAGTATCTGGAAGACAG	AAATTTCTACTCTAGTAGAT	AAAGCATTCTTACCAGGATTCCA	TAATTTCTACTGTCGTAGAT	TACACCACAGGCCTGTCCGAGGA	AAATTTCTCCTCTAGGAGAT	TTTT	GTTTA	GAGACG	GGTGGT	TAAGCACGTCTCTATGGAATTTCTACTCTTGTAGATTATCCCGAGTATCTGGAAGACAGAAATTTCTACTCTAGTAGATAAAGCATTCTTACCAGGATTCCATAATTTCTACTGTCGTAGATTACACCACAGGCCTGTCCGAGGAAAATTTCTCCTCTAGGAGATTTTTGTTTAGAGACGGGTGGT
Trp53_2	Rb1_3	Rbl2_2	TAAGCA	CGTCTC	TATGG	AATTTCTACTCTTGTAGAT	TATCCCGAGTATCTGGAAGACAG	AAATTTCTACTCTAGTAGAT	AAAGCATTCTTACCAGGATTCCA	TAATTTCTACTGTCGTAGAT	ATAGACTAAATCTAATGCGCACA	AAATTTCTCCTCTAGGAGAT	TTTT	GTTTA	GAGACG	GGTGGT	TAAGCACGTCTCTATGGAATTTCTACTCTTGTAGATTATCCCGAGTATCTGGAAGACAGAAATTTCTACTCTAGTAGATAAAGCATTCTTACCAGGATTCCATAATTTCTACTGTCGTAGATATAGACTAAATCTAATGCGCACAAAATTTCTCCTCTAGGAGATTTTTGTTTAGAGACGGGTGGT
Trp53_2	Rb1_3	Rbl2_3	TAAGCA	CGTCTC	TATGG	AATTTCTACTCTTGTAGAT	TATCCCGAGTATCTGGAAGACAG	AAATTTCTACTCTAGTAGAT	AAAGCATTCTTACCAGGATTCCA	TAATTTCTACTGTCGTAGAT	AATATCCCCAAGAAGAACAGCCT	AAATTTCTCCTCTAGGAGAT	TTTT	GTTTA	GAGACG	GGTGGT	TAAGCACGTCTCTATGGAATTTCTACTCTTGTAGATTATCCCGAGTATCTGGAAGACAGAAATTTCTACTCTAGTAGATAAAGCATTCTTACCAGGATTCCATAATTTCTACTGTCGTAGATAATATCCCCAAGAAGAACAGCCTAAATTTCTCCTCTAGGAGATTTTTGTTTAGAGACGGGTGGT
Trp53_3	Rb1_1	Rbl2_1	TAAGCA	CGTCTC	TATGG	AATTTCTACTCTTGTAGAT	GAAGGCCCAAGTGAAGCCCTCCG	AAATTTCTACTCTAGTAGAT	AAGGTACCCGATCATGTCAGAGA	TAATTTCTACTGTCGTAGAT	TACACCACAGGCCTGTCCGAGGA	AAATTTCTCCTCTAGGAGAT	TTTT	GTTTA	GAGACG	GGTGGT	TAAGCACGTCTCTATGGAATTTCTACTCTTGTAGATGAAGGCCCAAGTGAAGCCCTCCGAAATTTCTACTCTAGTAGATAAGGTACCCGATCATGTCAGAGATAATTTCTACTGTCGTAGATTACACCACAGGCCTGTCCGAGGAAAATTTCTCCTCTAGGAGATTTTTGTTTAGAGACGGGTGGT
Trp53_3	Rb1_1	Rbl2_2	TAAGCA	CGTCTC	TATGG	AATTTCTACTCTTGTAGAT	GAAGGCCCAAGTGAAGCCCTCCG	AAATTTCTACTCTAGTAGAT	AAGGTACCCGATCATGTCAGAGA	TAATTTCTACTGTCGTAGAT	ATAGACTAAATCTAATGCGCACA	AAATTTCTCCTCTAGGAGAT	TTTT	GTTTA	GAGACG	GGTGGT	TAAGCACGTCTCTATGGAATTTCTACTCTTGTAGATGAAGGCCCAAGTGAAGCCCTCCGAAATTTCTACTCTAGTAGATAAGGTACCCGATCATGTCAGAGATAATTTCTACTGTCGTAGATATAGACTAAATCTAATGCGCACAAAATTTCTCCTCTAGGAGATTTTTGTTTAGAGACGGGTGGT
Trp53_3	Rb1_1	Rbl2_3	TAAGCA	CGTCTC	TATGG	AATTTCTACTCTTGTAGAT	GAAGGCCCAAGTGAAGCCCTCCG	AAATTTCTACTCTAGTAGAT	AAGGTACCCGATCATGTCAGAGA	TAATTTCTACTGTCGTAGAT	AATATCCCCAAGAAGAACAGCCT	AAATTTCTCCTCTAGGAGAT	TTTT	GTTTA	GAGACG	GGTGGT	TAAGCACGTCTCTATGGAATTTCTACTCTTGTAGATGAAGGCCCAAGTGAAGCCCTCCGAAATTTCTACTCTAGTAGATAAGGTACCCGATCATGTCAGAGATAATTTCTACTGTCGTAGATAATATCCCCAAGAAGAACAGCCTAAATTTCTCCTCTAGGAGATTTTTGTTTAGAGACGGGTGGT
Trp53_3	Rb1_2	Rbl2_1	TAAGCA	CGTCTC	TATGG	AATTTCTACTCTTGTAGAT	GAAGGCCCAAGTGAAGCCCTCCG	AAATTTCTACTCTAGTAGAT	TGTAGCTCAGTAAAAGTGAATGG	TAATTTCTACTGTCGTAGAT	TACACCACAGGCCTGTCCGAGGA	AAATTTCTCCTCTAGGAGAT	TTTT	GTTTA	GAGACG	GGTGGT	TAAGCACGTCTCTATGGAATTTCTACTCTTGTAGATGAAGGCCCAAGTGAAGCCCTCCGAAATTTCTACTCTAGTAGATTGTAGCTCAGTAAAAGTGAATGGTAATTTCTACTGTCGTAGATTACACCACAGGCCTGTCCGAGGAAAATTTCTCCTCTAGGAGATTTTTGTTTAGAGACGGGTGGT
Trp53_3	Rb1_2	Rbl2_2	TAAGCA	CGTCTC	TATGG	AATTTCTACTCTTGTAGAT	GAAGGCCCAAGTGAAGCCCTCCG	AAATTTCTACTCTAGTAGAT	TGTAGCTCAGTAAAAGTGAATGG	TAATTTCTACTGTCGTAGAT	ATAGACTAAATCTAATGCGCACA	AAATTTCTCCTCTAGGAGAT	TTTT	GTTTA	GAGACG	GGTGGT	TAAGCACGTCTCTATGGAATTTCTACTCTTGTAGATGAAGGCCCAAGTGAAGCCCTCCGAAATTTCTACTCTAGTAGATTGTAGCTCAGTAAAAGTGAATGGTAATTTCTACTGTCGTAGATATAGACTAAATCTAATGCGCACAAAATTTCTCCTCTAGGAGATTTTTGTTTAGAGACGGGTGGT
Trp53_3	Rb1_2	Rbl2_3	TAAGCA	CGTCTC	TATGG	AATTTCTACTCTTGTAGAT	GAAGGCCCAAGTGAAGCCCTCCG	AAATTTCTACTCTAGTAGAT	TGTAGCTCAGTAAAAGTGAATGG	TAATTTCTACTGTCGTAGAT	AATATCCCCAAGAAGAACAGCCT	AAATTTCTCCTCTAGGAGAT	TTTT	GTTTA	GAGACG	GGTGGT	TAAGCACGTCTCTATGGAATTTCTACTCTTGTAGATGAAGGCCCAAGTGAAGCCCTCCGAAATTTCTACTCTAGTAGATTGTAGCTCAGTAAAAGTGAATGGTAATTTCTACTGTCGTAGATAATATCCCCAAGAAGAACAGCCTAAATTTCTCCTCTAGGAGATTTTTGTTTAGAGACGGGTGGT
Trp53_3	Rb1_3	Rbl2_1	TAAGCA	CGTCTC	TATGG	AATTTCTACTCTTGTAGAT	GAAGGCCCAAGTGAAGCCCTCCG	AAATTTCTACTCTAGTAGAT	AAAGCATTCTTACCAGGATTCCA	TAATTTCTACTGTCGTAGAT	TACACCACAGGCCTGTCCGAGGA	AAATTTCTCCTCTAGGAGAT	TTTT	GTTTA	GAGACG	GGTGGT	TAAGCACGTCTCTATGGAATTTCTACTCTTGTAGATGAAGGCCCAAGTGAAGCCCTCCGAAATTTCTACTCTAGTAGATAAAGCATTCTTACCAGGATTCCATAATTTCTACTGTCGTAGATTACACCACAGGCCTGTCCGAGGAAAATTTCTCCTCTAGGAGATTTTTGTTTAGAGACGGGTGGT
Trp53_3	Rb1_3	Rbl2_2	TAAGCA	CGTCTC	TATGG	AATTTCTACTCTTGTAGAT	GAAGGCCCAAGTGAAGCCCTCCG	AAATTTCTACTCTAGTAGAT	AAAGCATTCTTACCAGGATTCCA	TAATTTCTACTGTCGTAGAT	ATAGACTAAATCTAATGCGCACA	AAATTTCTCCTCTAGGAGAT	TTTT	GTTTA	GAGACG	GGTGGT	TAAGCACGTCTCTATGGAATTTCTACTCTTGTAGATGAAGGCCCAAGTGAAGCCCTCCGAAATTTCTACTCTAGTAGATAAAGCATTCTTACCAGGATTCCATAATTTCTACTGTCGTAGATATAGACTAAATCTAATGCGCACAAAATTTCTCCTCTAGGAGATTTTTGTTTAGAGACGGGTGGT
Trp53_3	Rb1_3	Rbl2_3	TAAGCA	CGTCTC	TATGG	AATTTCTACTCTTGTAGAT	GAAGGCCCAAGTGAAGCCCTCCG	AAATTTCTACTCTAGTAGAT	AAAGCATTCTTACCAGGATTCCA	TAATTTCTACTGTCGTAGAT	AATATCCCCAAGAAGAACAGCCT	AAATTTCTCCTCTAGGAGAT	TTTT	GTTTA	GAGACG	GGTGGT	TAAGCACGTCTCTATGGAATTTCTACTCTTGTAGATGAAGGCCCAAGTGAAGCCCTCCGAAATTTCTACTCTAGTAGATAAAGCATTCTTACCAGGATTCCATAATTTCTACTGTCGTAGATAATATCCCCAAGAAGAACAGCCTAAATTTCTCCTCTAGGAGATTTTTGTTTAGAGACGGGTGGT

### Sheet: c. Trp53 Cdkn2a Smad4
Guide 1	Guide 2	Guide 3	5' overhang	BsmBI recognition site 5'	BsmBI cut site 5'	Direct Repeat 1	Guide 1 sequence	Direct Repeat 2	Guide 2 sequence	Direct Repeat 3	Guide 3 sequence	Direct Repeat 4	Poly T	BsmBI cut site 3'	BsmBI recognition site 3'	3' overhang	Array sequence
Trp53_1	Cdkn2a_1	Smad4_1	TAAGCA	CGTCTC	TATGG	AATTTCTACTCTTGTAGAT	CAGACTTCCTCCAGAAGATATCC	AAATTTCTACTCTAGTAGAT	TGCTCAACTACGGTGCAGATTCG	TAATTTCTACTGTCGTAGAT	TGCGTAGCTCCAAGTATGTTAGT	AAATTTCTCCTCTAGGAGAT	TTTT	GTTTA	GAGACG	GGTGGT	TAAGCACGTCTCTATGGAATTTCTACTCTTGTAGATCAGACTTCCTCCAGAAGATATCCAAATTTCTACTCTAGTAGATTGCTCAACTACGGTGCAGATTCGTAATTTCTACTGTCGTAGATTGCGTAGCTCCAAGTATGTTAGTAAATTTCTCCTCTAGGAGATTTTTGTTTAGAGACGGGTGGT
Trp53_1	Cdkn2a_1	Smad4_2	TAAGCA	CGTCTC	TATGG	AATTTCTACTCTTGTAGAT	CAGACTTCCTCCAGAAGATATCC	AAATTTCTACTCTAGTAGAT	TGCTCAACTACGGTGCAGATTCG	TAATTTCTACTGTCGTAGAT	CTCATGTGATCTATGCCCGTCTG	AAATTTCTCCTCTAGGAGAT	TTTT	GTTTA	GAGACG	GGTGGT	TAAGCACGTCTCTATGGAATTTCTACTCTTGTAGATCAGACTTCCTCCAGAAGATATCCAAATTTCTACTCTAGTAGATTGCTCAACTACGGTGCAGATTCGTAATTTCTACTGTCGTAGATCTCATGTGATCTATGCCCGTCTGAAATTTCTCCTCTAGGAGATTTTTGTTTAGAGACGGGTGGT
Trp53_1	Cdkn2a_1	Smad4_3	TAAGCA	CGTCTC	TATGG	AATTTCTACTCTTGTAGAT	CAGACTTCCTCCAGAAGATATCC	AAATTTCTACTCTAGTAGAT	TGCTCAACTACGGTGCAGATTCG	TAATTTCTACTGTCGTAGAT	CTAGGTGGCTGGTCGGAAAGGAT	AAATTTCTCCTCTAGGAGAT	TTTT	GTTTA	GAGACG	GGTGGT	TAAGCACGTCTCTATGGAATTTCTACTCTTGTAGATCAGACTTCCTCCAGAAGATATCCAAATTTCTACTCTAGTAGATTGCTCAACTACGGTGCAGATTCGTAATTTCTACTGTCGTAGATCTAGGTGGCTGGTCGGAAAGGATAAATTTCTCCTCTAGGAGATTTTTGTTTAGAGACGGGTGGT
Trp53_1	Cdkn2a_2	Smad4_1	TAAGCA	CGTCTC	TATGG	AATTTCTACTCTTGTAGAT	CAGACTTCCTCCAGAAGATATCC	AAATTTCTACTCTAGTAGAT	GAACTGCGAGGACCCCACTACCT	TAATTTCTACTGTCGTAGAT	TGCGTAGCTCCAAGTATGTTAGT	AAATTTCTCCTCTAGGAGAT	TTTT	GTTTA	GAGACG	GGTGGT	TAAGCACGTCTCTATGGAATTTCTACTCTTGTAGATCAGACTTCCTCCAGAAGATATCCAAATTTCTACTCTAGTAGATGAACTGCGAGGACCCCACTACCTTAATTTCTACTGTCGTAGATTGCGTAGCTCCAAGTATGTTAGTAAATTTCTCCTCTAGGAGATTTTTGTTTAGAGACGGGTGGT
Trp53_1	Cdkn2a_2	Smad4_2	TAAGCA	CGTCTC	TATGG	AATTTCTACTCTTGTAGAT	CAGACTTCCTCCAGAAGATATCC	AAATTTCTACTCTAGTAGAT	GAACTGCGAGGACCCCACTACCT	TAATTTCTACTGTCGTAGAT	CTCATGTGATCTATGCCCGTCTG	AAATTTCTCCTCTAGGAGAT	TTTT	GTTTA	GAGACG	GGTGGT	TAAGCACGTCTCTATGGAATTTCTACTCTTGTAGATCAGACTTCCTCCAGAAGATATCCAAATTTCTACTCTAGTAGATGAACTGCGAGGACCCCACTACCTTAATTTCTACTGTCGTAGATCTCATGTGATCTATGCCCGTCTGAAATTTCTCCTCTAGGAGATTTTTGTTTAGAGACGGGTGGT
Trp53_1	Cdkn2a_2	Smad4_3	TAAGCA	CGTCTC	TATGG	AATTTCTACTCTTGTAGAT	CAGACTTCCTCCAGAAGATATCC	AAATTTCTACTCTAGTAGAT	GAACTGCGAGGACCCCACTACCT	TAATTTCTACTGTCGTAGAT	CTAGGTGGCTGGTCGGAAAGGAT	AAATTTCTCCTCTAGGAGAT	TTTT	GTTTA	GAGACG	GGTGGT	TAAGCACGTCTCTATGGAATTTCTACTCTTGTAGATCAGACTTCCTCCAGAAGATATCCAAATTTCTACTCTAGTAGATGAACTGCGAGGACCCCACTACCTTAATTTCTACTGTCGTAGATCTAGGTGGCTGGTCGGAAAGGATAAATTTCTCCTCTAGGAGATTTTTGTTTAGAGACGGGTGGT
Trp53_1	Cdkn2a_3	Smad4_1	TAAGCA	CGTCTC	TATGG	AATTTCTACTCTTGTAGAT	CAGACTTCCTCCAGAAGATATCC	AAATTTCTACTCTAGTAGAT	GGTGATGATGATGGGCAACGTTC	TAATTTCTACTGTCGTAGAT	TGCGTAGCTCCAAGTATGTTAGT	AAATTTCTCCTCTAGGAGAT	TTTT	GTTTA	GAGACG	GGTGGT	TAAGCACGTCTCTATGGAATTTCTACTCTTGTAGATCAGACTTCCTCCAGAAGATATCCAAATTTCTACTCTAGTAGATGGTGATGATGATGGGCAACGTTCTAATTTCTACTGTCGTAGATTGCGTAGCTCCAAGTATGTTAGTAAATTTCTCCTCTAGGAGATTTTTGTTTAGAGACGGGTGGT
Trp53_1	Cdkn2a_3	Smad4_2	TAAGCA	CGTCTC	TATGG	AATTTCTACTCTTGTAGAT	CAGACTTCCTCCAGAAGATATCC	AAATTTCTACTCTAGTAGAT	GGTGATGATGATGGGCAACGTTC	TAATTTCTACTGTCGTAGAT	CTCATGTGATCTATGCCCGTCTG	AAATTTCTCCTCTAGGAGAT	TTTT	GTTTA	GAGACG	GGTGGT	TAAGCACGTCTCTATGGAATTTCTACTCTTGTAGATCAGACTTCCTCCAGAAGATATCCAAATTTCTACTCTAGTAGATGGTGATGATGATGGGCAACGTTCTAATTTCTACTGTCGTAGATCTCATGTGATCTATGCCCGTCTGAAATTTCTCCTCTAGGAGATTTTTGTTTAGAGACGGGTGGT
Trp53_1	Cdkn2a_3	Smad4_3	TAAGCA	CGTCTC	TATGG	AATTTCTACTCTTGTAGAT	CAGACTTCCTCCAGAAGATATCC	AAATTTCTACTCTAGTAGAT	GGTGATGATGATGGGCAACGTTC	TAATTTCTACTGTCGTAGAT	CTAGGTGGCTGGTCGGAAAGGAT	AAATTTCTCCTCTAGGAGAT	TTTT	GTTTA	GAGACG	GGTGGT	TAAGCACGTCTCTATGGAATTTCTACTCTTGTAGATCAGACTTCCTCCAGAAGATATCCAAATTTCTACTCTAGTAGATGGTGATGATGATGGGCAACGTTCTAATTTCTACTGTCGTAGATCTAGGTGGCTGGTCGGAAAGGATAAATTTCTCCTCTAGGAGATTTTTGTTTAGAGACGGGTGGT
Trp53_2	Cdkn2a_1	Smad4_1	TAAGCA	CGTCTC	TATGG	AATTTCTACTCTTGTAGAT	TATCCCGAGTATCTGGAAGACAG	AAATTTCTACTCTAGTAGAT	TGCTCAACTACGGTGCAGATTCG	TAATTTCTACTGTCGTAGAT	TGCGTAGCTCCAAGTATGTTAGT	AAATTTCTCCTCTAGGAGAT	TTTT	GTTTA	GAGACG	GGTGGT	TAAGCACGTCTCTATGGAATTTCTACTCTTGTAGATTATCCCGAGTATCTGGAAGACAGAAATTTCTACTCTAGTAGATTGCTCAACTACGGTGCAGATTCGTAATTTCTACTGTCGTAGATTGCGTAGCTCCAAGTATGTTAGTAAATTTCTCCTCTAGGAGATTTTTGTTTAGAGACGGGTGGT
Trp53_2	Cdkn2a_1	Smad4_2	TAAGCA	CGTCTC	TATGG	AATTTCTACTCTTGTAGAT	TATCCCGAGTATCTGGAAGACAG	AAATTTCTACTCTAGTAGAT	TGCTCAACTACGGTGCAGATTCG	TAATTTCTACTGTCGTAGAT	CTCATGTGATCTATGCCCGTCTG	AAATTTCTCCTCTAGGAGAT	TTTT	GTTTA	GAGACG	GGTGGT	TAAGCACGTCTCTATGGAATTTCTACTCTTGTAGATTATCCCGAGTATCTGGAAGACAGAAATTTCTACTCTAGTAGATTGCTCAACTACGGTGCAGATTCGTAATTTCTACTGTCGTAGATCTCATGTGATCTATGCCCGTCTGAAATTTCTCCTCTAGGAGATTTTTGTTTAGAGACGGGTGGT
Trp53_2	Cdkn2a_1	Smad4_3	TAAGCA	CGTCTC	TATGG	AATTTCTACTCTTGTAGAT	TATCCCGAGTATCTGGAAGACAG	AAATTTCTACTCTAGTAGAT	TGCTCAACTACGGTGCAGATTCG	TAATTTCTACTGTCGTAGAT	CTAGGTGGCTGGTCGGAAAGGAT	AAATTTCTCCTCTAGGAGAT	TTTT	GTTTA	GAGACG	GGTGGT	TAAGCACGTCTCTATGGAATTTCTACTCTTGTAGATTATCCCGAGTATCTGGAAGACAGAAATTTCTACTCTAGTAGATTGCTCAACTACGGTGCAGATTCGTAATTTCTACTGTCGTAGATCTAGGTGGCTGGTCGGAAAGGATAAATTTCTCCTCTAGGAGATTTTTGTTTAGAGACGGGTGGT
Trp53_2	Cdkn2a_2	Smad4_1	TAAGCA	CGTCTC	TATGG	AATTTCTACTCTTGTAGAT	TATCCCGAGTATCTGGAAGACAG	AAATTTCTACTCTAGTAGAT	GAACTGCGAGGACCCCACTACCT	TAATTTCTACTGTCGTAGAT	TGCGTAGCTCCAAGTATGTTAGT	AAATTTCTCCTCTAGGAGAT	TTTT	GTTTA	GAGACG	GGTGGT	TAAGCACGTCTCTATGGAATTTCTACTCTTGTAGATTATCCCGAGTATCTGGAAGACAGAAATTTCTACTCTAGTAGATGAACTGCGAGGACCCCACTACCTTAATTTCTACTGTCGTAGATTGCGTAGCTCCAAGTATGTTAGTAAATTTCTCCTCTAGGAGATTTTTGTTTAGAGACGGGTGGT
Trp53_2	Cdkn2a_2	Smad4_2	TAAGCA	CGTCTC	TATGG	AATTTCTACTCTTGTAGAT	TATCCCGAGTATCTGGAAGACAG	AAATTTCTACTCTAGTAGAT	GAACTGCGAGGACCCCACTACCT	TAATTTCTACTGTCGTAGAT	CTCATGTGATCTATGCCCGTCTG	AAATTTCTCCTCTAGGAGAT	TTTT	GTTTA	GAGACG	GGTGGT	TAAGCACGTCTCTATGGAATTTCTACTCTTGTAGATTATCCCGAGTATCTGGAAGACAGAAATTTCTACTCTAGTAGATGAACTGCGAGGACCCCACTACCTTAATTTCTACTGTCGTAGATCTCATGTGATCTATGCCCGTCTGAAATTTCTCCTCTAGGAGATTTTTGTTTAGAGACGGGTGGT
Trp53_2	Cdkn2a_2	Smad4_3	TAAGCA	CGTCTC	TATGG	AATTTCTACTCTTGTAGAT	TATCCCGAGTATCTGGAAGACAG	AAATTTCTACTCTAGTAGAT	GAACTGCGAGGACCCCACTACCT	TAATTTCTACTGTCGTAGAT	CTAGGTGGCTGGTCGGAAAGGAT	AAATTTCTCCTCTAGGAGAT	TTTT	GTTTA	GAGACG	GGTGGT	TAAGCACGTCTCTATGGAATTTCTACTCTTGTAGATTATCCCGAGTATCTGGAAGACAGAAATTTCTACTCTAGTAGATGAACTGCGAGGACCCCACTACCTTAATTTCTACTGTCGTAGATCTAGGTGGCTGGTCGGAAAGGATAAATTTCTCCTCTAGGAGATTTTTGTTTAGAGACGGGTGGT
Trp53_2	Cdkn2a_3	Smad4_1	TAAGCA	CGTCTC	TATGG	AATTTCTACTCTTGTAGAT	TATCCCGAGTATCTGGAAGACAG	AAATTTCTACTCTAGTAGAT	GGTGATGATGATGGGCAACGTTC	TAATTTCTACTGTCGTAGAT	TGCGTAGCTCCAAGTATGTTAGT	AAATTTCTCCTCTAGGAGAT	TTTT	GTTTA	GAGACG	GGTGGT	TAAGCACGTCTCTATGGAATTTCTACTCTTGTAGATTATCCCGAGTATCTGGAAGACAGAAATTTCTACTCTAGTAGATGGTGATGATGATGGGCAACGTTCTAATTTCTACTGTCGTAGATTGCGTAGCTCCAAGTATGTTAGTAAATTTCTCCTCTAGGAGATTTTTGTTTAGAGACGGGTGGT
Trp53_2	Cdkn2a_3	Smad4_2	TAAGCA	CGTCTC	TATGG	AATTTCTACTCTTGTAGAT	TATCCCGAGTATCTGGAAGACAG	AAATTTCTACTCTAGTAGAT	GGTGATGATGATGGGCAACGTTC	TAATTTCTACTGTCGTAGAT	CTCATGTGATCTATGCCCGTCTG	AAATTTCTCCTCTAGGAGAT	TTTT	GTTTA	GAGACG	GGTGGT	TAAGCACGTCTCTATGGAATTTCTACTCTTGTAGATTATCCCGAGTATCTGGAAGACAGAAATTTCTACTCTAGTAGATGGTGATGATGATGGGCAACGTTCTAATTTCTACTGTCGTAGATCTCATGTGATCTATGCCCGTCTGAAATTTCTCCTCTAGGAGATTTTTGTTTAGAGACGGGTGGT
Trp53_2	Cdkn2a_3	Smad4_3	TAAGCA	CGTCTC	TATGG	AATTTCTACTCTTGTAGAT	TATCCCGAGTATCTGGAAGACAG	AAATTTCTACTCTAGTAGAT	GGTGATGATGATGGGCAACGTTC	TAATTTCTACTGTCGTAGAT	CTAGGTGGCTGGTCGGAAAGGAT	AAATTTCTCCTCTAGGAGAT	TTTT	GTTTA	GAGACG	GGTGGT	TAAGCACGTCTCTATGGAATTTCTACTCTTGTAGATTATCCCGAGTATCTGGAAGACAGAAATTTCTACTCTAGTAGATGGTGATGATGATGGGCAACGTTCTAATTTCTACTGTCGTAGATCTAGGTGGCTGGTCGGAAAGGATAAATTTCTCCTCTAGGAGATTTTTGTTTAGAGACGGGTGGT
Trp53_3	Cdkn2a_1	Smad4_1	TAAGCA	CGTCTC	TATGG	AATTTCTACTCTTGTAGAT	GAAGGCCCAAGTGAAGCCCTCCG	AAATTTCTACTCTAGTAGAT	TGCTCAACTACGGTGCAGATTCG	TAATTTCTACTGTCGTAGAT	TGCGTAGCTCCAAGTATGTTAGT	AAATTTCTCCTCTAGGAGAT	TTTT	GTTTA	GAGACG	GGTGGT	TAAGCACGTCTCTATGGAATTTCTACTCTTGTAGATGAAGGCCCAAGTGAAGCCCTCCGAAATTTCTACTCTAGTAGATTGCTCAACTACGGTGCAGATTCGTAATTTCTACTGTCGTAGATTGCGTAGCTCCAAGTATGTTAGTAAATTTCTCCTCTAGGAGATTTTTGTTTAGAGACGGGTGGT
Trp53_3	Cdkn2a_1	Smad4_2	TAAGCA	CGTCTC	TATGG	AATTTCTACTCTTGTAGAT	GAAGGCCCAAGTGAAGCCCTCCG	AAATTTCTACTCTAGTAGAT	TGCTCAACTACGGTGCAGATTCG	TAATTTCTACTGTCGTAGAT	CTCATGTGATCTATGCCCGTCTG	AAATTTCTCCTCTAGGAGAT	TTTT	GTTTA	GAGACG	GGTGGT	TAAGCACGTCTCTATGGAATTTCTACTCTTGTAGATGAAGGCCCAAGTGAAGCCCTCCGAAATTTCTACTCTAGTAGATTGCTCAACTACGGTGCAGATTCGTAATTTCTACTGTCGTAGATCTCATGTGATCTATGCCCGTCTGAAATTTCTCCTCTAGGAGATTTTTGTTTAGAGACGGGTGGT
Trp53_3	Cdkn2a_1	Smad4_3	TAAGCA	CGTCTC	TATGG	AATTTCTACTCTTGTAGAT	GAAGGCCCAAGTGAAGCCCTCCG	AAATTTCTACTCTAGTAGAT	TGCTCAACTACGGTGCAGATTCG	TAATTTCTACTGTCGTAGAT	CTAGGTGGCTGGTCGGAAAGGAT	AAATTTCTCCTCTAGGAGAT	TTTT	GTTTA	GAGACG	GGTGGT	TAAGCACGTCTCTATGGAATTTCTACTCTTGTAGATGAAGGCCCAAGTGAAGCCCTCCGAAATTTCTACTCTAGTAGATTGCTCAACTACGGTGCAGATTCGTAATTTCTACTGTCGTAGATCTAGGTGGCTGGTCGGAAAGGATAAATTTCTCCTCTAGGAGATTTTTGTTTAGAGACGGGTGGT
Trp53_3	Cdkn2a_2	Smad4_1	TAAGCA	CGTCTC	TATGG	AATTTCTACTCTTGTAGAT	GAAGGCCCAAGTGAAGCCCTCCG	AAATTTCTACTCTAGTAGAT	GAACTGCGAGGACCCCACTACCT	TAATTTCTACTGTCGTAGAT	TGCGTAGCTCCAAGTATGTTAGT	AAATTTCTCCTCTAGGAGAT	TTTT	GTTTA	GAGACG	GGTGGT	TAAGCACGTCTCTATGGAATTTCTACTCTTGTAGATGAAGGCCCAAGTGAAGCCCTCCGAAATTTCTACTCTAGTAGATGAACTGCGAGGACCCCACTACCTTAATTTCTACTGTCGTAGATTGCGTAGCTCCAAGTATGTTAGTAAATTTCTCCTCTAGGAGATTTTTGTTTAGAGACGGGTGGT
Trp53_3	Cdkn2a_2	Smad4_2	TAAGCA	CGTCTC	TATGG	AATTTCTACTCTTGTAGAT	GAAGGCCCAAGTGAAGCCCTCCG	AAATTTCTACTCTAGTAGAT	GAACTGCGAGGACCCCACTACCT	TAATTTCTACTGTCGTAGAT	CTCATGTGATCTATGCCCGTCTG	AAATTTCTCCTCTAGGAGAT	TTTT	GTTTA	GAGACG	GGTGGT	TAAGCACGTCTCTATGGAATTTCTACTCTTGTAGATGAAGGCCCAAGTGAAGCCCTCCGAAATTTCTACTCTAGTAGATGAACTGCGAGGACCCCACTACCTTAATTTCTACTGTCGTAGATCTCATGTGATCTATGCCCGTCTGAAATTTCTCCTCTAGGAGATTTTTGTTTAGAGACGGGTGGT
Trp53_3	Cdkn2a_2	Smad4_3	TAAGCA	CGTCTC	TATGG	AATTTCTACTCTTGTAGAT	GAAGGCCCAAGTGAAGCCCTCCG	AAATTTCTACTCTAGTAGAT	GAACTGCGAGGACCCCACTACCT	TAATTTCTACTGTCGTAGAT	CTAGGTGGCTGGTCGGAAAGGAT	AAATTTCTCCTCTAGGAGAT	TTTT	GTTTA	GAGACG	GGTGGT	TAAGCACGTCTCTATGGAATTTCTACTCTTGTAGATGAAGGCCCAAGTGAAGCCCTCCGAAATTTCTACTCTAGTAGATGAACTGCGAGGACCCCACTACCTTAATTTCTACTGTCGTAGATCTAGGTGGCTGGTCGGAAAGGATAAATTTCTCCTCTAGGAGATTTTTGTTTAGAGACGGGTGGT
Trp53_3	Cdkn2a_3	Smad4_1	TAAGCA	CGTCTC	TATGG	AATTTCTACTCTTGTAGAT	GAAGGCCCAAGTGAAGCCCTCCG	AAATTTCTACTCTAGTAGAT	GGTGATGATGATGGGCAACGTTC	TAATTTCTACTGTCGTAGAT	TGCGTAGCTCCAAGTATGTTAGT	AAATTTCTCCTCTAGGAGAT	TTTT	GTTTA	GAGACG	GGTGGT	TAAGCACGTCTCTATGGAATTTCTACTCTTGTAGATGAAGGCCCAAGTGAAGCCCTCCGAAATTTCTACTCTAGTAGATGGTGATGATGATGGGCAACGTTCTAATTTCTACTGTCGTAGATTGCGTAGCTCCAAGTATGTTAGTAAATTTCTCCTCTAGGAGATTTTTGTTTAGAGACGGGTGGT
Trp53_3	Cdkn2a_3	Smad4_2	TAAGCA	CGTCTC	TATGG	AATTTCTACTCTTGTAGAT	GAAGGCCCAAGTGAAGCCCTCCG	AAATTTCTACTCTAGTAGAT	GGTGATGATGATGGGCAACGTTC	TAATTTCTACTGTCGTAGAT	CTCATGTGATCTATGCCCGTCTG	AAATTTCTCCTCTAGGAGAT	TTTT	GTTTA	GAGACG	GGTGGT	TAAGCACGTCTCTATGGAATTTCTACTCTTGTAGATGAAGGCCCAAGTGAAGCCCTCCGAAATTTCTACTCTAGTAGATGGTGATGATGATGGGCAACGTTCTAATTTCTACTGTCGTAGATCTCATGTGATCTATGCCCGTCTGAAATTTCTCCTCTAGGAGATTTTTGTTTAGAGACGGGTGGT
Trp53_3	Cdkn2a_3	Smad4_3	TAAGCA	CGTCTC	TATGG	AATTTCTACTCTTGTAGAT	GAAGGCCCAAGTGAAGCCCTCCG	AAATTTCTACTCTAGTAGAT	GGTGATGATGATGGGCAACGTTC	TAATTTCTACTGTCGTAGAT	CTAGGTGGCTGGTCGGAAAGGAT	AAATTTCTCCTCTAGGAGAT	TTTT	GTTTA	GAGACG	GGTGGT	TAAGCACGTCTCTATGGAATTTCTACTCTTGTAGATGAAGGCCCAAGTGAAGCCCTCCGAAATTTCTACTCTAGTAGATGGTGATGATGATGGGCAACGTTCTAATTTCTACTGTCGTAGATCTAGGTGGCTGGTCGGAAAGGATAAATTTCTCCTCTAGGAGATTTTTGTTTAGAGACGGGTGGT
