## Supplementary Table 2 for "Efficient and multiplexed somatic genome editing with Cas12a mice"

### Sheet: Sheet1
Supplementary Table 2. Primer sequences for indel analysis of target sites for Cas12a-mediated cleavage. Forward and reverse primers are listed for each site for each of the 3 targeted positions for each gene.
Gene target	crRNA #	Orientation	Sequence (5' to 3')
Nf1	1	Forward	ACCCTGAGACTGTGACAACAC
Nf1	1	Reverse	TCTCTGCTAAGGGCAACCAA
Nf1	2	Forward	GCCCTGATAATGGGGATGATG
Nf1	2	Reverse	CCCACACAAAAAGCTCTGCTAC
Nf1	3	Forward	GCAACCAAAGGACACAATGAGA
Nf1	3	Reverse	TGGAGATATCTTCTCCAAGTCTGT
Rasa1	1	Forward	AAACAAATCACAGCGGCAGG
Rasa1	1	Reverse	GTCCGGGTTCCTGGGGA
Rasa1	2	Forward	GCCACACTGATACAAACCTTGG
Rasa1	2	Reverse	CAGGTACCCCTGTTCGTTCC
Rasa1	3	Forward	AGCGCTTTCCCATTCAATATTAC
Rasa1	3	Reverse	AGGGAATTTGAGAGGAGGTGA
Pten	1	Forward	ACAGGGTCAGTGCAGTTGAA
Pten	1	Reverse	GCTGTCCCACACCGTCAATA
Pten	2	Forward	GCTTGTTTCCATGTCTAATGAATGC
Pten	2	Reverse	TGGTCCACAAAGAGGGAGGA
Pten	3	Forward	ATGAGGTTATCACTGCCCGC
Pten	3	Reverse	GAGCTGTCAGGTGCTTTAGGT
Cdkn2a	1	Forward	CGCACGATGTCTTGATGTCC
Cdkn2a	1	Reverse	ATGGGGTAGAGCCTCCTGAC
Cdkn2a	2	Forward	GCGGAACGCAAATATCGCA
Cdkn2a	2	Reverse	TAGAGCCTCCTGACTGTGGA
Cdkn2a	3	Forward	CCAGCGGAACGCAAATATCG
Cdkn2a	3	Reverse	AAGAATTCCAAGGCGGGACT
Smad4	1	Forward	TGTGGAAGCCACAGGAATGT
Smad4	1	Reverse	AAAGTAGCTAGAGCTGATAAAATGC
Smad4	2	Forward	TTACACATCTATGAAGGTGCTGC
Smad4	2	Reverse	CCTCCTGATGATACTTGGGAGC
Smad4	3	Forward	GCTGCAGTGGCAGTCAACTTA
Smad4	3	Reverse	CCCCTCCTGATGATACTTGGG
Trp53	1	Forward	GGGTGTCTGTAAATCCTGCG
Trp53	1	Reverse	ACTCGGAGGGCTTCACTTG
Trp53	2	Forward	GTCACAGCACATGACGGAGG
Trp53	2	Reverse	CGGCAGCTTGCACCTCTAAG
Trp53	3	Forward	CTGGTAAGGCCCAGAGCAGA
Trp53	3	Reverse	CACACGAAAGACAACTCCCC
Rb1	1	Forward	CTGCCATCATCACCATCACCAT
Rb1	1	Reverse	GACCTTAAAGCACTCAGAGATGTTC
Rb1	2	Forward	AGCATTAACTGATCCCAGCAGA
Rb1	2	Reverse	AGCTTACTCAAAGTTTCCAAAGG
Rb1	3	Forward	AAGCCAGTTCAATGGTTGTGG
Rb1	3	Reverse	GTGCTGGTGTGTGCAAACTAT
Rbl2	1	Forward	AGGAAGCGTGTCCCTTTCTG
Rbl2	1	Reverse	ACGTGCGACCGAGTCTTTAC
Rbl2	2	Forward	TGCCAAAACATAGTATCACTCTTG
Rbl2	2	Reverse	TCATACGACTCAGGTGGCAG
Rbl2	3	Forward	GGCATTCACTTGTTCTGGCA
Rbl2	3	Reverse	ACATACGGCAGAGAGCAACA
